# Unraveling Vulnerabilities in Endocrine Therapy-Resistant HER2+/ER+ Breast Cancer

**DOI:** 10.1101/2023.08.21.554116

**Authors:** Shaymaa Bahnassy, Hillary Stires, Lu Jin, Stanley Tam, Dua Mobin, Manasi Balachandran, Mircea Podar, Matthew D. McCoy, Robert A. Beckman, Rebecca B. Riggins

## Abstract

**Background:** Breast tumors overexpressing human epidermal growth factor receptor (HER2) confer intrinsic resistance to endocrine therapy (ET), and patients with HER2/ estrogen receptor-positive (HER2+/HR+) breast cancer (BCa) are less responsive to ET than HER2−/ER+. However, real-world evidence reveals that a large subset of HER2+/ER+ patients receive ET as monotherapy, positioning this treatment pattern as a clinical challenge. In the present study, we developed and characterized two distinct *in vitro* models of ET-resistant (ETR) HER2+/ER+ BCa to identify possible therapeutic vulnerabilities.

**Methods:** To mimic ETR to aromatase inhibitors (AI), we developed two long-term estrogen-deprived (LTED) cell lines from BT-474 (BT474) and MDA-MB-361 (MM361). Growth assays, PAM50 molecular subtyping, genomic and transcriptomic analyses, followed by validation and functional studies, were used to identify targetable differences between ET-responsive parental and ETR-LTED HER2+/ER+ cells.

**Results:** Compared to their parental cells, MM361 LTEDs grew faster, lost ER, and increased HER2 expression, whereas BT474 LTEDs grew slower and maintained ER and HER2 expression. Both LTED variants had reduced responsiveness to fulvestrant. Whole-genome sequencing of the more aggressive MM361 LTED model system identified exonic mutations in genes encoding transcription factors and chromatin modifiers. Single-cell RNA sequencing demonstrated a shift towards non-luminal phenotypes, and revealed metabolic remodeling of MM361 LTEDs, with upregulated lipid metabolism and antioxidant genes associated with ferroptosis, including *GPX4*. Combining the GPX4 inhibitor RSL3 with anti-HER2 agents induced significant cell death in both the MM361 and BT474 LTEDs.

**Conclusions:** The BT474 and MM361 AI-resistant models capture distinct phenotypes of HER2+/ER+ BCa and identify altered lipid metabolism and ferroptosis remodeling as vulnerabilities of this type of ETR BCa.
