## Additional File 3, Table S3 for "Unraveling Vulnerabilities in Endocrine Therapy-Resistant HER2+/ER+ Breast Cancer"

### Sheet: Upregulated DEGs 
#	Shared upregulated genes for MM361 LTEDs	MM361 Parental vs. LTEDA		MM361 Parental vs. LTEDB
		avg_log2FC	p_val_adj	avg_log2FC	p_val_adj
1	KRT81	2.63954	0	3.11123	0
2	CXCL17	2.54916	0	2.46973	5.06e-259
3	RP11-369C8.1	2.37829	0	2.07028	3.84e-203
4	SCGB2A2	2.30625	0	2.63215	0
5	MDK	2.27763	0	2.53465	0
6	ALOX15B	2.27754	0	2.22609	6.36e-207
7	TFAP2B	2.11143	0	2.4173	1.15e-228
8	CTSH	1.94983	7.39e-286	2.17116	7.6e-190
9	CLCA2	1.84577	7.9e-281	2.14667	8.41e-178
10	FAM46A	1.60772	2.17e-201	2.0432	5.69e-150
11	SLC12A2	1.52692	1.92e-291	1.4598	1.56e-140
12	CNTNAP2	1.51372	6.94e-208	1.10061	3.94e-35
13	CST4	1.50788	9.4e-199	1.70354	7.73e-114
14	CLEC7A	1.42992	5.31e-185	1.67487	1.26e-104
15	LCN2	1.39108	2.46e-164	1.17606	1.27e-67
16	MIA3	1.385	4.65e-169	1.10145	5.1e-30
17	ASPH	1.36993	8.92e-178	1.18515	1.49e-45
18	DBI	1.36133	2.6e-255	0.959595	1.61e-43
19	COMT	1.34833	1.1e-205	1.25256	6.49e-75
20	IER3	1.31521	2.04e-156	1.30791	1.4e-61
21	DHRS2	1.29669	1.58e-155	1.47618	1e-92
22	ECH1	1.2949	1.38e-164	1.1865	9.39e-50
23	ATP1B1	1.28953	1.48e-144	1.62364	1.37e-95
24	NRXN1	1.28079	1.5e-128	0.878037	8.68e-32
25	ALDH2	1.2356	4.57e-142	0.788744	3.87e-13
26	TAOK1	1.22293	1.09e-16	2.85252	3.62e-17
27	MIR205HG	1.22144	2.35e-129	1.04526	1.74e-41
28	MPP6	1.2044	4.09e-127	0.937693	1.82e-23
29	SPATA22	1.2044	4.09e-127	3.93721	2.22e-70
30	NFKBIA	1.18853	8.02e-29	1.50901	7.46e-89
31	BCAR4	1.16552	5.06e-129	0.870734	8.18e-39
32	PEBP1	1.15208	3.62e-281	0.646403	4.01e-34
33	MIF-AS1	1.14833	2.64e-96	0.996029	3.49e-28
34	LRRC26	1.18183	1.18e-134	1.34661	1.09e-59
35	TMEM147	1.13886	6.89e-124	0.666382	9.95e-06
36	CST3	1.13761	2.09e-147	2.03037	7.44e-229
37	S100A4	1.11897	2.82e-119	1.81505	2.29e-128
38	DUSP6	1.10714	1.69e-114	1.46403	1.14e-81
39	HINT1	1.10513	1.57e-156	0.614776	8.12e-07
40	FXYD3	1.10498	1.16e-181	0.913655	4.08e-52
41	ENC1	1.09942	4.43e-126	0.664475	4.01e-19
42	DMKN	1.09897	1.34e-125	0.830214	1.13e-35
43	SEPP1	1.093	3.06e-188	1.22466	6.17e-131
44	COX6B1	1.08244	2.53e-149	0.558918	4.18e-05
45	C17orf58	1.06732	1.59e-114	0.68148	4.56e-05
46	KIAA1324	1.0672	1.7e-108	1.16292	1.45e-38
47	CRABP2	1.05801	4.04e-116	0.948587	2.63e-21
48	APP	1.0571	1.3e-112	1.05219	6.7e-34
49	TMEM205	1.03648	3.76e-97	1.4142	1.67e-57
50	RNASET2	1.029	6.44e-106	1.40315	9.76e-65
51	HM13	1.00284	5.23e-101	0.841417	7.81e-14
52	MARCKS	1.00273	2.12e-100	1.4151	3.34e-70
53	SOX2	1.00099	2.5e-83	0.772734	2.27e-18
54	HSP90B1	0.929514	7.38e-142	0.606623	2.39e-42
55	S100A6	0.917951	1.15e-131	0.700457	5.38e-112
56	CD24	0.898678	3.92e-118	0.930702	3.88e-145
57	CLU	0.872917	5.45e-105	1.82293	9.42e-126
58	CALM1	0.867495	1.01e-104	0.555383	4.78e-28
59	PRDX2	0.861098	6.13e-98	7.95e-08	0.00213143
60	DSTN	0.852514	2.43e-94	0.518063	0.0613718
61	EPCAM	0.852335	2.09e-93	0.768203	3.35e-35
62	GPX4	0.848444	4.94e-92	0.633004	1.92e-05
63	SPINT2	0.831495	5.23e-91	1.312	4.85e-111
64	DCXR	0.819122	6.71e-90	0.751893	2.32e-09
65	BHLHE41	0.813429	3.29e-88	0.942305	1.1e-29
66	CADM1	0.810046	1.86e-86	1.22066	1.33e-60
67	MGAT4A	0.809949	7.86e-85	0.979553	4.25e-38
68	SLC39A8	0.793882	3.54e-82	1.0979	8.71e-35
69	GNAS	0.78622	6.68e-82	0.633818	3.02e-22
70	BPIFB1	0.781809	1.48e-81	0.533661	0.000611748
71	CALR	0.7696	1.97e-79	0.766552	2.06e-45
72	FAM13A	0.760653	1.53e-76	1.03414	3.55e-39
73	HEXIM1	0.756717	2.04e-76	0.582497	3.53e-05
74	ARHGAP29	0.755189	3.2e-76	0.805125	1.3e-14
75	PTTG1IP	0.754012	8.52e-76	1.09613	4.38e-31
76	PIP	0.747596	1.78e-74	2.4762	1.13e-223
77	WFDC2	0.745835	2.73e-74	0.753652	3.83e-32
78	MPHOSPH6	0.742868	1.98e-72	0.83836	9.25e-11
79	MGP	0.742439	1.86e-70	1.45664	6.06e-76
80	MZB1	0.734257	2.95e-69	0.847957	2.07e-21
81	VMP1	0.721844	2.68e-68	0.613979	0.00462076
82	CAPNS1	0.719934	4.72e-68	0.605991	0.00800756
83	SUMO2	0.716579	5.86e-68	0.567054	9.48e-06
84	PRSS23	0.713398	1.26e-67	0.65561	4.51e-18
85	PNMT	0.712774	1.39e-66	0.711397	1.47e-27
86	NEMF	0.711187	4.44e-66	0.902493	3.15e-13
87	MAP4K5	0.70657	1.78e-65	0.638807	0.0195347
88	S100A11	0.706143	8.43e-65	0.697651	0.00779663
89	MT2A	0.700192	2.04e-64	0.713701	5.58e-07
90	SLC7A8	0.692699	1.03e-62	1.02934	3.22e-27
91	CXADR	0.690982	6.93e-62	0.709234	2.05e-06
92	ZNF22	0.688275	7.52e-62	0.69367	1.21e-17
93	MTRNR2L1	0.687232	9.85e-61	1.18887	1.9e-168
94	HLA-A	0.687226	1.16e-60	0.953151	2.2e-20
95	KLHDC2	0.682316	1.55e-60	0.700238	2.26e-13
96	ERGIC3	0.679782	1.4e-59	1.04408	1.97e-23
97	IER2	0.679508	1.44e-59	0.593497	0.0100235
98	LGALS3	0.675846	2.82e-59	0.694518	1.06e-09
99	FOS	0.670478	1.8e-58	0.656396	2.53e-11
100	TANK	0.668906	5.44e-58	0.579005	0.000888253
101	MRPL41	0.664332	2.48e-57	0.757151	4.56e-10
102	S100A9	0.660544	5.16e-56	2.01378	5.26e-157
103	TM7SF2	0.659414	1.25e-55	0.754211	3.01e-08
104	APLP2	0.658912	1.88e-55	0.580757	2.02e-15
105	SLC31A1	0.658728	1.91e-55	0.818077	1.56e-12
106	ATP5S	0.655444	4.87e-55	0.965228	2.02e-11
107	ADI1	0.652523	2.2e-54	0.939703	4.26e-16
108	MTRNR2L3	0.652279	3.54e-54	2.06831	3.05e-235
109	SEC14L1	0.639671	2.26e-52	0.596828	0.0978434
110	EID1	0.634975	2.88e-52	0.773892	2.12e-16
111	RPL28	0.63323	3.76e-52	0.577039	0.0110188
112	MYO10	0.632447	4.74e-52	0.738372	7.87e-09
113	CD46	0.627956	6.9e-51	0.764545	8.67e-07
114	GMDS	0.626379	1.33e-50	0.674365	1.16e-18
115	KDELR1	0.625759	1.59e-50	0.80633	1.32e-10
116	SOX11	0.624787	1.99e-50	1.06344	6.47e-47
117	CCDC152	0.623276	3.67e-50	1.55333	7.68e-78
118	PCYOX1	0.621838	1.72e-49	1.01358	3.51e-23
119	HSD17B12	0.620527	4.69e-49	0.801736	1.28e-13
120	CLGN	0.619682	4.93e-49	0.643504	4.79e-08
121	TFPT	0.616618	9.57e-49	0.793898	1.2e-08
122	FGD6	0.616243	2.12e-48	0.710521	1.02e-12
123	OXCT1	0.615746	4.88e-48	0.57829	2.71e-07
124	UGT3A2	0.609524	1.72e-47	0.63956	0.035033
125	EHF	0.600853	5.98e-47	0.71367	8.16e-08
126	NPC2	0.595265	1.03e-46	0.674141	7.18e-08
127	ZFP36L1	0.588029	2.02e-46	1.1585	1.5e-39
128	LTF	0.585394	7.1e-46	1.52678	5.61e-102
129	COL14A1	0.584621	1.15e-45	1.41105	1.86e-59
130	MTRNR2L11	0.582869	2.98e-45	1.83341	3.66e-83
131	LTB	0.582309	5.61e-45	0.637854	8.15e-20
132	MS4A7	0.581356	8.11e-45	0.958809	1.97e-38
133	B2M	0.572789	2.36e-44	1.04389	2.7e-36
134	MTRNR2L8	0.570183	1.24e-43	0.911817	7.98e-75
135	RP11-91K9.1	0.566669	3.55e-43	1.12042	2.71e-56
136	C4orf3	0.566053	4.96e-43	0.73978	1.43e-06
137	GNE	0.565288	7.37e-43	0.795934	1.1e-29
138	TSPAN1	0.563686	8.64e-43	1.33103	3.42e-56
139	PATZ1	0.562338	1.16e-42	0.679025	2.5e-12
140	TSPAN8	0.561639	1.18e-42	0.927543	1.88e-38
141	PPAP2C	0.559918	1.8e-42	0.597953	2.26e-11
142	ZDHHC3	0.548686	1.34e-41	0.54482	0.021894
143	MAN1A2	0.54643	1.36e-41	0.500539	0.223386
144	SORT1	0.540473	1.23e-40	0.718996	5.28e-08
145	HIPK2	0.533211	2.21e-40	0.841953	2.49e-16
146	LRPAP1	0.531449	4.14e-40	0.886511	6.9e-17
147	TMEM123	0.52211	6.89e-39	0.826909	3.12e-15
148	GLTP	0.520767	2.21e-38	0.609217	5.46e-05
149	RDX	0.519692	9.42e-38	0.692671	0.0774175
150	COL4A3BP	0.514304	1.1e-36	0.548045	0.629352
151	PIK3R1	0.514146	1.13e-36	0.575007	0.000257269
152	TMBIM4	0.512341	2.65e-36	0.606667	0.00421286
153	DDIT4	0.509313	6.93e-36	0.566047	7.77e-05
154	NT5DC2	0.506174	1.53e-35	0.551334	0.00308864
155	HEXB	0.50558	1.75e-35	0.582979	0.00644676
156	ASS1	0.503205	2.68e-35	0.780069	3.14e-17

### Sheet: Downregulated DEGs
#	Shared downregulated genes for MM361 LTEDs	MM361 Parental vs. LTEDA		MM361 Parental vs. LTEDB
		avg_log2FC	p_val_adj	avg_log2FC	p_val_adj
1	RPL8	-1.00043	7.62e-173	-1.2308	1.13e-219
2	TPI1	-1.01154	5.12e-122	-0.879136	3.91e-105
3	HSPD1	-1.02093	3.75e-188	-1.45234	1.39e-287
4	TNNT1	-1.02418	5.89e-51	-0.998661	1.63e-57
5	SULT1A1	-1.03116	2.22e-54	-0.985974	4.51e-63
6	NDRG1	-1.03123	2.9e-42	-0.709748	2.18e-29
7	DDIT3	-1.03951	4.39e-28	-1.09923	5.2e-52
8	LASP1	-1.05505	3.45e-58	-0.871199	1.02e-68
9	RPS2	-1.06842	7.18e-211	-1.63246	0
10	ENO2	-1.0701	6.25e-44	-0.982305	2.25e-46
11	ARGLU1	-1.08083	1.06e-53	-1.22662	6.73e-94
12	NUPR1	-1.08316	5.78e-75	-2.62055	0
13	AP2B1	-1.10126	3.03e-75	-0.835804	2.17e-73
14	ARPC1B	-1.11937	2.19e-68	-0.656475	4.22e-49
15	HILPDA	-1.122	2.76e-27	-0.934734	3.53e-43
16	ZC3H13	-1.12659	4.74e-50	-1.42511	2.58e-107
17	LRRC75A-AS1	-1.15835	7.37e-69	-1.17423	6.19e-102
18	IGFBP4	-1.18951	1.57e-72	-1.16919	3.09e-74
19	SEPHS2	-1.20754	4.28e-67	-1.25595	2.96e-102
20	NUCB2	-1.21645	1.34e-172	-1.12466	1.84e-163
21	TPD52L1	-1.22718	3.61e-66	-0.688323	8.75e-48
22	ESR1	-1.23294	1.49e-71	-1.1566	5.18e-72
23	RTN4	-1.25993	8.17e-70	-1.04449	5.7e-76
24	C6orf211	-1.29932	7.12e-75	-1.28955	2.16e-94
25	LDHA	-1.31084	3.3e-105	-1.0619	1.74e-102
26	CAND1	-1.35369	3.88e-80	-1.45031	1.39e-126
27	ADIRF	-1.3583	6.9e-203	-1.34148	6.65e-206
28	PKIB	-1.38043	6.59e-76	-1.59193	2.61e-128
29	ACTG1	-1.38624	6.47e-236	-1.01037	2.37e-146
30	RAB31	-1.40541	2.13e-90	-1.36649	5.41e-91
31	AREG	-1.40861	1.67e-62	-1.41443	4.72e-68
32	SLC9A3R1	-1.42969	1.67e-234	-1.52758	8.69e-248
33	ANKRD30B	-1.47728	2.46e-100	-1.38519	7.83e-134
34	INTS1	-1.53853	4.04e-104	-1.53965	1.21e-118
35	PEG10	-1.55582	4.97e-97	-1.64105	2.4e-137
36	SLITRK6	-1.62806	5.59e-107	-1.61624	1.09e-114
37	KRT19	-1.69037	0	-1.29242	2.38e-231
38	HEBP1	-1.70624	9e-122	-1.7896	3.52e-168
39	ALDOA	-1.79004	2.76e-300	-1.68052	2.1e-276
40	AGR2	-1.94628	0	-2.55066	0
41	CTSD	-2.1068	7.6e-225	-1.44563	9.45e-155
42	CALML5	-2.18203	5.57e-211	-2.34122	1.42e-247
43	HSPB1	-2.21777	0	-1.7896	3.52e-168
44	PSCA	-3.24919	0	-2.44631	0
45	CRIP1	-3.80445	0	-3.78613	0
46	TFF1	-4.57633	0	-4.36971	0

### Sheet: List of TRs
TRs in Upregulated DEGs				TRs in Downregulated DEGs
Predicted regulator	Rank	p value		Predicted regulator	Rank	p value		51 TRs exclusively in "Upregulated DEGs"	42 common TR	38 TRs exclusively in "Downregulated DEGs"		List of transcriptional regulators (TRs) were generated from (http://lisa.cistrome.org/, accessed on 4 May 2023)
GRHL2	1	1.19e-17		AGO1	1	1.3e-15		GATA2	GRHL2	AGO1
FOXA1	2	4.58e-16		ESR1	2	3.7e-14		PPARG	FOXA1	APOBEC3B
PR	3	9.49e-14		MED1	3	2.69e-11		ZNF750	PR	NCAPG2
ESR1	4	1.01e-13		GREB1	4	2.89e-11		BIRA	ESR1	NCAPG
AR	5	7.83e-13		APOBEC3B	5	3.32e-11		NFIL3	AR	H2AFX
GATA2	6	8.22e-13		NCAPG2	6	6.85e-11		RXRA	GATA3	E2F1
GATA3	7	6.82e-12		PR	7	1.27e-10		CEBPA	NR3C1	TCF12
NR3C1	8	1.63e-11		NCAPG	8	5.39e-10		NKX3-1	CEBPB	RARA
PPARG	9	1.86e-11		FOXM1	9	5.62e-10		SMARCC1	ZNF217	NIPBL
CEBPB	10	4.26e-11		H2AFX	10	1.53e-09		OSR2	TP53	IL1B
ZNF217	11	1.13e-10		FOXA1	11	1.58e-09		GLI1	TFAP2C	SCML2
TP53	12	2.09e-10		TP53	12	2.06e-09		SOX2	RUNX2	HECTD1
TFAP2C	13	3.12e-10		FOSL2	13	2.94e-09		HOXB13	GREB1	NR5A2
ZNF750	14	4.04e-10		E2F1	14	3.04e-09		TCF7L1	NR1H3	SRC
RUNX2	15	4.11e-10		TCF12	15	3.36e-09		CREB1	KDM5B	MAFB
BIRA	16	5.79e-10		NR3C1	17	3.72e-09		NANOG	MYC	MBD2
GREB1	17	1.11e-09		RARA	18	6.47e-09		YAP1	TP63	CARM1
NR1H3	18	1.41e-09		ZNF217	19	6.98e-09		STAT3	FOXA2	ZNF701
NFIL3	19	1.72e-09		TFAP2C	20	8.9e-09		SOX9	DPF2	KLF4
RXRA	20	2.04e-09		NIPBL	21	1.02e-08		SMC1A	RELA	OLFM2
CEBPA	21	1.41e-08		IL1B	22	1.06e-08		5HMC	TFAP2A	PPARD
NKX3-1	22	1.51e-08		SCML2	23	2.02e-08		TCF7L2	ESRRA	EPAS1
SMARCC1	23	1.97e-08		HECTD1	24	2.61e-08		ERG	FOSL2	ZXDC
OSR2	24	2.02e-08		TFAP2A	25	3.45e-08		HNF4A	FOXM1	EGLN2
GLI1	25	2.38e-08		GATA3	26	3.78e-08		PIAS1	CDX2	HES2
KDM5B	26	3.26e-08		ESRRA	27	7.01e-08		KLF1	RAD21	RARG
SOX2	27	3.3e-08		NR5A2	28	7.6e-08		RUNX1T1	CTBP1	SIN3A
HOXB13	28	3.44e-08		SRC	29	8.51e-08		NR1H2	FOS	LMNA
TCF7L1	29	3.86e-08		MAFB	30	1.39e-07		AFF4	BRD4	NFE2L2
MYC	30	3.88e-08		MBD2	31	1.46e-07		GATA4	SUMO2	TFAP4
CREB1	31	5.69e-08		GRHL2	32	1.67e-07		TFDP2	FAIRE	ZMYND8
TP63	32	5.88e-08		CARM1	33	1.68e-07		FLI1	HIF1A	RFX5
FOXA2	33	5.97e-08		JUN	34	1.76e-07		GATA6	NKX2-1	ZBTB17
NANOG	34	6.91e-08		ZNF701	35	1.83e-07		ETV5	MED1	MED12
YAP1	35	7.49e-08		FAIRE	36	1.86e-07		TAL1	STAG1	KAT2B
DPF2	36	8.13e-08		KLF4	37	2.61e-07		CTCF	KLF5	HOXA5
STAT3	37	9.35e-08		JUND	38	2.76e-07		SMARCA4	NR2F2	MEF2A
SOX9	38	1.11e-07		OLFM2	39	3.32e-07		MITF	BCL3	WDHD1
RELA	39	1.25e-07		BCL3	40	3.37e-07		RUNX1	MAX
TFAP2A	40	1.37e-07		PPARD	41	3.79e-07		SMAD1	JUND
ESRRA	41	1.37e-07		CTBP1	42	3.81e-07		ARRB1	JUN
SMC1A	42	1.5e-07		SUMO2	43	3.87e-07		OTX2
FOSL2	43	2.3e-07		EPAS1	44	5.48e-07		NCOR1
FOXM1	44	2.36e-07		ZXDC	45	5.97e-07		DAXX
CDX2	45	2.47e-07		MYC	46	8.82e-07		TEAD4
5HMC	46	2.53e-07		NR2F2	47	9.27e-07		NFE2
TCF7L2	47	2.84e-07		EGLN2	48	9.85e-07		TEAD1
RAD21	48	3.07e-07		RELA	49	1e-06		LYL1
ERG	49	3.2e-07		STAG1	50	1.06e-06		HLF
CTBP1	50	3.63e-07		DPF2	51	1.14e-06		TCF4
HNF4A	51	3.93e-07		NR1H3	52	1.24e-06		SPI1
PIAS1	52	4.2e-07		FOS	53	1.36e-06
KLF1	53	5.41e-07		HES2	54	1.63e-06
RUNX1T1	54	6.41e-07		RARG	55	1.71e-06
NR1H2	55	8.15e-07		BRD4	56	1.75e-06
AFF4	56	8.42e-07		SIN3A	57	2.08e-06
GATA4	57	8.64e-07		CDX2	58	2.17e-06
TFDP2	58	9.39e-07		FOXA2	59	2.2e-06
FLI1	59	9.56e-07		NKX2-1	60	2.23e-06
FOS	60	1.05e-06		AR	61	2.24e-06
GATA6	61	1.05e-06		CEBPB	62	2.29e-06
BRD4	62	1.08e-06		KDM5B	63	2.31e-06
ETV5	63	1.29e-06		LMNA	64	2.42e-06
SUMO2	64	1.33e-06		NFE2L2	65	2.48e-06
TAL1	65	1.39e-06		TFAP4	66	2.62e-06
CTCF	66	1.41e-06		RUNX2	67	2.83e-06
SMARCA4	67	1.75e-06		ZMYND8	68	3.75e-06
MITF	68	1.98e-06		RFX5	69	3.85e-06
FAIRE	69	2.04e-06		ZBTB17	70	3.91e-06
RUNX1	70	2.16e-06		MAX	71	4.28e-06
HIF1A	71	2.24e-06		MED12	72	4.56e-06
NKX2-1	72	2.57e-06		TP63	73	4.75e-06
SMAD1	73	2.63e-06		KLF5	74	5.47e-06
ARRB1	74	2.97e-06		RAD21	75	5.56e-06
OTX2	75	3.01e-06		KAT2B	76	5.74e-06
NCOR1	76	3.37e-06		HOXA5	77	6.49e-06
DAXX	77	3.54e-06		MEF2A	78	6.62e-06
MED1	78	3.87e-06		WDHD1	79	7.75e-06
TEAD4	79	3.93e-06		HIF1A	80	8.65e-06
NFE2	80	3.98e-06
STAG1	81	4.16e-06
TEAD1	82	5.17e-06
LYL1	84	5.32e-06
KLF5	85	5.44e-06
NR2F2	86	6.06e-06
HLF	87	6.48e-06
TCF4	88	6.48e-06
BCL3	89	6.64e-06
MAX	90	6.64e-06
SPI1	91	6.71e-06
JUND	92	6.88e-06
JUN	93	8.24e-06
